# Human 28S rRNA analysed by state-of-the-art oligonucleotide mass spectrometry: benchmarking current capabilities and a call to action for MS-Seq

**DOI:** 10.64898/2026.07.17.739151

**Authors:** Jannick Schicktanz, Yuyang Qi, Junzhou Wu, Bibek Hamal, Antony Lechner, Sam Wein, Oskar Knittelfelder, Nur Yesiltac-Tosun, Felix Dalwigk, Katharina Hoja, Leona Rusling, Sofia Obersteiner, Ella Bellenberg, Kira Kerkhoff, Michael S. DeMott, Robert Ross, Philippe Wolff, Kathrin Breuker, Patrick A. Limbach, Peter Dedon, Stefanie Kaiser

**Affiliations:** Goethe University Frankfurt, Institute of Pharmaceutical Chemistry, Max-von-Laue-Str. 9, 60438 Frankfurt, Germany; Antimicrobial Resistance Interdisciplinary Research Group, Singapore-MIT Alliance for Research and Technology Centre, 138602 Singapore; Department of Biological Engineering, Massachusetts Institute of Technology, Cambridge, MA 02139 USA; Rieveschl Laboratories for Mass Spectrometry, Department of Chemistry, University of Cincinnati, Cincinnati Ohio 45221 United States; Centre for Integrative Biology (CBI), Department of Integrated Structural Biology, IGBMC, 1 rue Laurent Fries, Illkirch, France; Centre National de la Recherche Scientifique (CNRS) UMR 7104, Illkirch, France; Institut National de la Santé et de la Recherche Médicale (Inserm) U964, Illkirch, France; Université de Strasbourg, Strasbourg, France; University of Tübingen, Institute for Bioinformatics and Medical Informatics, Maria-von-Linden-Str. 6, 72076 Tübingen Germany. OpenMS Inc. 502 W 7th ST, STE 100 Erie PA 16502 USA; Bruker Daltonics GmbH & Co. KG, Fahrenheitstr. 4, 28359 Bremen, Germany; Thermo Fisher Scientific, 10 Maguire Ave., Lexington, MA 01450, USA; Architecture et Réactivité de l’ARN, Institut de Biologie Moléculaire et Cellulaire, CNRS UPR9002, Université de Strasbourg, 2 allée Konrad Roentgen, Strasbourg, France; Institute of Organic Chemistry and Center for Molecular Biosciences Innsbruck (CMBI), University of Innsbruck, Innrain 80-82, 6020 Innsbruck, Austria

## Abstract

Oligonucleotide mass spectrometry (MS-Seq) is emerging as a powerful approach for sequence-resolved RNA modification analysis, yet the field lacks standards for experimental workflows, data analysis and reporting.

To assess current capabilities, the Human RNome Project Consortium conducted a cross-platform benchmarking study using a common RNA sample. A partial RNase T1 digest of human 28S rRNA was distributed to participating laboratories and analysed using existing LC-MS/MS workflows spanning different chromatographic strategies and mass spectrometers. To enable direct comparison, datasets were analysed using a harmonized NucleicAcidSearchEngine (NASE) workflow. Despite substantial methodological differences, laboratories recovered highly overlapping oligonucleotide sets and generated similar sequence coverage maps with a global coverage of 54.16%, demonstrating reproducible sequence information across platforms under standardized sample and analysis conditions. The benchmark further revealed incomplete sequence coverage, platform-specific differences in data architecture and increased assignment ambiguity during dynamic modification searches. Together with the community consensus developed during the HRPC workshop, these findings define priorities for the field, including improved sensitivity, standardized data analysis and reporting, community repositories, and robust bioinformatic workflows for confident de novo RNA modification discovery. This study provides an experimental benchmark and roadmap toward routine MS-based mapping of the human RNome.

**Graphical Abstract:** 
