## Supplementary material for "Human 28S rRNA analysed by state-of-the-art oligonucleotide mass spectrometry: benchmarking current capabilities and a call to action for MS-Seq": Metadata Sheet

### Sheet: Tabelle1
Metadata sheet HRPC 2025 week2
											injection				Chromatograohy method											Mass spec method
system	sample name	date of digestion	amount digested [µg]	enzyme (type, vendor, batch, conc, conc-unit)	buffer (composition, pH)	temperature [°C]	digestion time	additives (type, conc)	replicate	Purification	method reference	Sample type (Standard, digest, blank)	injected volume [µL]	amount injected [ng]	LC (model,manufacturer,reference, serial number)	autosample (model/serial number)	Autosampler Temperature [°C]	Binary pump (model/serial number)	MPA (composition)	MPB (composition)	flow rate [µL/min]	Column temperature [°C]	Column department (model/ serial number)	column parameters(type, length, diameter, particle size)	gradient	MS(model,manufacturer, serial number)	source type	emitter (type, diameter)	spray voltage	source temperature [°C]	Gas flow	aquisition type (DDA,DIA,SRM etc.)	aquisition method	Scan mode	Fragmentation energy	MS Scan range	MS/MS Scan range	MS Scan time	MS/MS Scan time	Cycle time
1	02_28SrRNA_2	20250808	330	50U/ug RNA; Rnase T1, Thermo Scientific, 2912099, 1000 U/uL	100 mM NaCl, 25 mM Tris-HCL (pH 7.5)	37	30 min	na		100% Ethanol (lot l1388983502, Emsure), Zymo-Spin IC Columns (Lot 910195), Oligo Bindung Buffer (Lot D4060-1-40, Zymo), DNA wash buffer (Lot D4003-2-48; Zymo)		digest	20µL (7µL digest + 13µL ACN)	7x1.5=10.5µg	Vanquish UHPLC, Thermo Scientific, ,8332992	Vanquish Split Sampler	6	Binary Pump F 8303756	10 mM Ammonium acetate in 80% ACN	10 mM Ammnoium acetate in 40% ACN	300	60	Column department H 6506236	Waters ACQUITY Premier BEH Amide Column, 100 mm, 2.1 mm, 1.7 µm	0, 100, 0 (min, A%, B%); 1, 90, 10; 45, 20, 80; 46, 0, 100; 50, 0, 100; 52, 100, 0; 60, 100, 0	Orbitrap Exploris 240, Thermo Fisher Scientific, MM101117C	Heated ESI	High-flow metal HESI needle insert, 100 µm	2300 V	300	gas mode static; sheath gas 60; Aux gas 5, sweep gas 0 (in arbitrary units)	DDA		Negative	22, 25, 28	570-2500 m/z	120-2500 m/z	Auto (Standard AGC target)	Maximum 0.5 s (AGC target 1000%)	3 s
2	20250810_rRNA_1ug_A002_031	20250808	330	50U/ug RNA; Rnase T1, Thermo Scientific, 2912099, 1000 U/uL	100 mM NaCl, 25 mM Tris-HCL (pH 7.5)	37	30 min	na		100% Ethanol (lot l1388983502, Emsure), Zymo-Spin IC Columns (Lot 910195), Oligo Bindung Buffer (Lot D4060-1-40, Zymo), DNA wash buffer (Lot D4003-2-48; Zymo)	rRNA_V26_AGC_15	digest	1	1000 ng	Vanquish neo, ThermoFisher, SYS 832337	Split Sampler NT 8383980	7	Binary pump N 8383970	Ammonium acetate 10 mM pH 7.8 (pH adjusted usign NH3)	80% Acetonitrile 20% MPA	85	37	Column department N 6542842	ACQUITY UPLC BEH C18 1.7um, 1.0 x 100 mm Column Part Number 186002346, Serial num. 04473333815701	0-1 min 0%B, 1-10 5% B, 10-11 80% B, Column Wash until 11.1 0% B, Stop run, Column equilibration (automatic)	Orbitrap Eclipse, ThermoFisher, FSN40659	H-ESI	H-ESI 50 um, stainless-steel	2500 V	Vaporizer Temp 75, Ion Transfer Tube 300	gas mode static; sheath gas 25; Aux gas 5, sweep gas 0 (in arbitrary units)	DDA		Negative	30% (CID), Activation time 50 ms, activation Q 0.15	650-2000 m/z	150-2000	118 ms	54 ms	0,55 s (Top 8)
3	B02_004_28S_250ng28S_1pmolSynth_MPB_SCID30_HCD30	20250808	330	50U/ug RNA; Rnase T1, Thermo Scientific, 2912099, 1000 U/uL	100 mM NaCl, 25 mM Tris-HCL (pH 7.5)	37	30 min	na		100% Ethanol (lot l1388983502, Emsure), Zymo-Spin IC Columns (Lot 910195), Oligo Bindung Buffer (Lot D4060-1-40, Zymo), DNA wash buffer (Lot D4003-2-48; Zymo)	MP B (10 mM Ammonium Acteate, pH5.5 in 80:20 ACN/H2O)	Digest (28SrRNA, RNaseT1), diluted with 10 mM Ammonium Acetate	1	250 ng	UM3000 nLC: NCS-3500RS nano ProFlow, P/N: 5041.0010A, S/N8092723	WPS-3000TPL RS, P/N: 5826.0020; S/N: 8193044	6	NCS-3500RS Nano ProFlow, P/N 5041.0010A, S/N 8192723	10 mM Ammonium acetate, pH5.5 in 80:20 H2O/ACN	10 mM Ammonium acetate, pH5.5 in 80:20 ACN/H2O	0.35	35	NCS-3500RS Nano ProFlow, P/N 5041.0010A, S/N 8192723	HILIC diol, 11 cm, 50 µM (ID)	0min, 100%B; 2min, 100%B; 25min, 50%B; 40min, 50%B; 52.5min, 100%B; 60min, 100%B End (Curve = 5 for all)	Qex Plus, Thermo, 901B0E410815	nanoflex with MSWiL liquid junction	fused silica, 10 µm (Bruker 1893527)	1800 V	300	sheath gas 18, AUX gas 3 (arbitrary units)	DDA (MS1: isCID=0V, 650-2500m/z, res = 70000, AGC = 2e5, MaxIT = 300ms, DefaultChargeState=2; MS2: res=70000, AGC=2e5, MaxIT= 300ms, LoopCount=5 (Top5), Iso window=1.7m/z, N(CE)=20,25,30; MinAGC=1e4, Ch excl=1,unassigned, Dynamic excl=10s)		Negative	20, 25, 30%	650-2500 m/z	200-2000 m/z	256 ms	256 ms	1.536 - 1.8 s (Top 5)
4	HEK-28S_rRNA_ Limbach Lab-Q_TOF (Synapt_G2)_data	20250808	330	50U/ug RNA; Rnase T1, Thermo Scientific, 2912099, 1000 U/uL	100 mM NaCl, 25 mM Tris-HCL (pH 7.5)	37	30 min	na		100% Ethanol (lot l1388983502, Emsure), Zymo-Spin IC Columns (Lot 910195), Oligo Bindung Buffer (Lot D4060-1-40, Zymo), DNA wash buffer (Lot D4003-2-48; Zymo)		digest	5	1000 ng	Dionex Ultimate 3000 RSLCnano System	WPS-3000TBFC Analytical S/N: 8156335	4	Dionex Softron SRD-3400 S/N:7260688	MPA consisted of 8 mM TEA and 200 mM HFIP (pH 7.8) in H2O	MPB consisted of 8 mM TEA and 200 mM HFIP in 1:1 H2O:methanol	5	60	NCS-3500RS CAP S/N: 8153154	nanoEase M/Z peptide BEH C18 column (130 Å, 300 µm × 150 mm, 1.7 µm particle size)	A chromatographic gradient consisting of a 2 min hold at 3% B, ramping to 80% B at 70min, with a 5 min hold at 99% B and 30 min re-equilibration at 3% B was used at a flow rate of 5 μL min−1 and column temperature of 60 °C.	Synapt_G2-S, S/N: 8153154	Nanospray-ESI	Stainless steel, nano flow	2000 V	120	Cone (L/h): 50; Dessolvation (L/h): 600, Nebuliser (L/h): 5	DDA		Negative	20-57 V	500-2000 m/z	200-2000 m/z	0.5 s	1.0 s	3.5 sec ( Top 3)
5	G02_007_rRNA_1000ng_large	20250808	330	50U/ug RNA; Rnase T1, Thermo Scientific, 2912099, 1000 U/uL	100 mM NaCl, 25 mM Tris-HCL (pH 7.5)	37	30 min	na		100% Ethanol (lot l1388983502, Emsure), Zymo-Spin IC Columns (Lot 910195), Oligo Bindung Buffer (Lot D4060-1-40, Zymo), DNA wash buffer (Lot D4003-2-48; Zymo)		digest	5	1000 ng	nanoAcquity, Waters, 186016002, SN L13NP610N	Sample manager	15	nanoAcquity BSM L13NPB610N	75 mM HFIP 3 mM TEAA 3 mM TEA	100 % MeOH	0.3	60	nanoAcquity SM K13NPS269M	ACQUITY UPLC Peptide BEH C18, 250mm,75µm, 1.7µm, 130Å, Part number 186003544, Serial num. 04533325716211	60 min, start 85%A, 0-0.5min 85%A, 0.5-2min 50%A, 2-10min 85%A, end 85%A	Synapt G2-S, Waters, UEB123K	nanoESI	Fused silica emitter, OD 360µm, ID 20µm, Tip ID 10 µm	2500 V	130	Cone Gas 100L/h, Nano Flow Gas 0.3Bar, Purge Gas 200L/h	DDA		Negative	12-35V	550-1600 m/z	200-2000 m/z	0.2s	0.5s	0.7- 1.7s
6	20251117_28S_V23	20250808	330	50U/ug RNA; Rnase T1, Thermo Scientific, 2912099, 1000 U/uL	100 mM NaCl, 25 mM Tris-HCL (pH 7.5)	37	30 min	na		100% Ethanol (lot l1388983502, Emsure), Zymo-Spin IC Columns (Lot 910195), Oligo Bindung Buffer (Lot D4060-1-40, Zymo), DNA wash buffer (Lot D4003-2-48; Zymo)	rRNA_V26_AGC_15	digest	1	1000 ng	Vanquish neo, ThermoFisher, SYS 832337	Split Sampler NT 8383980	7	Binary pump N 8383970	Ammonium acetate 10 mM pH 7.8 (pH adjusted usign NH3)	80% Acetonitrile 20% MPA	85	37	Column department N 6542842	ACQUITY UPLC BEH C18 1.7um, 1.0 x 100 mm Column Part Number 186002346, Serial num. 04473333815701	0-1 min 0%B, 1-10 5% B, 10-11 80% B, Column Wash until 11.1 0% B, Stop run, Column equilibration (automatic)	Orbitrap Eclipse, ThermoFisher, FSN40659	H-ESI	H-ESI 50 um, stainless-steel	2500 V	Vaporizer Temp 20, Ion Transfer Tube 300	gas mode static; sheath gas 25; Aux gas 5, sweep gas 0 (in arbitrary units)	DDA		Negative	35% (CID), Activation time 20 ms, activation Q 0.3	650-2000 m/z	150-2000	118 ms	178 ms	0.296 -1.542 s (Top 8)
